# ORB-TXTL: cell-free expression of membrane proteins on lipid bilayer-coated beads

**DOI:** 10.64898/2026.08.26.747166

**Authors:** Aset Khakimzhan, Seth Thompson, Vincent Noireaux

**Affiliations:** School of Physics and Astronomy, University of Minnesota, Minneapolis, MN 55455, USA

## Abstract

Membrane proteins achieve a remarkable range of cellular functions, yet their characterization at high throughputs remains difficult with standard reconstitution methods. Here, we develop On-bead Reconstitution into Bilayers via Cell-free Transcription and Translation (ORB-TXTL), a platform that uses compositionally tunable lipid bilayer-coated silica beads as scaffolds for cell-free synthesized interacting and integral membrane proteins. ORB-TXTL is fast as it just takes a few hours to integrate membrane proteins onto the beads, which can be extensively washed and seamlessly transferred between reaction buffers, to perform assays that are read out by standard laboratory equipment without tagging and sophisticated equipment. We first characterized the lipid interactions of the mechanosensitive channel MscL, then screened 169 *E. coli* proteins and identified a systematic dependence of membrane integration efficiency on the number of transmembrane domains. Finally, we functionally reconstituted the *E. coli* phospholipid synthesis pathway, demonstrating that ORB-TXTL is a tractable and cheap chassis for multi-enzyme membrane biochemistry.
