## supplementary data 1 for "ORB-TXTL: cell-free expression of membrane proteins on lipid bilayer-coated beads"

### Sheet: Hits
Gel Group	Protein	Location	Size (aa)	Size (kDa)	# TMs
F3B	PlsC	inner membrane	245	26.95	0
F3B, SF23	PlsB	inner membrane	807	88.77	0
F3J	CdsA	inner membrane	285	31.35	8
F3J	PssA	inner membrane	451	49.61	0
F3J	Psd	inner membrane	322	35.42	0
F3J	PgsA	inner membrane	182	20.02	4
F3J	PgpA	inner membrane	172	18.92	3
SF11	DnaC	cytoplasm	245	26.95	0
SF11, SF23	IhfA	cytoplasm	99	10.89	0
SF11, SF23	IhfB	cytoplasm	94	10.34	0
SF12	HolA	cytoplasm	343	37.73	0
SF13	QseC	inner membrane	449	49.39	2
SF10, SF13	NtrB	inner membrane	349	38.39	0
SF10, SF13	HprS	inner membrane	452	49.72	2
SF10, SF13	BaeS	inner membrane	467	51.37	2
SF10, SF13	DcuS	inner membrane, cytoplasm, periplasm	543	59.73	2
SF13, SF17	PhoQ	inner membrane	486	53.46	2
SF14	MreC	inner membrane	367	40.37	1
SF14	RodZ	inner membrane	337	37.07	1
SF14	Pbp2	inner membrane, periplasm	633	69.63	1
SF14	FliF	inner membrane	552	60.72	2
SF14	LpxH	cytoplasm, inner membrane	240	26.4	0
SF14	RseA	inner membrane	216	23.76	1
SF15	YfdH	inner membrane	306	33.66	2
SF16	LpxL	inner membrane	306	33.66	1
SF16	LpxM	inner membrane	323	35.53	1
SF16	WaaA	inner membrane	425	46.75	1
SF16	LepB	inner membrane	324	35.64	2
SF16	LptC	inner membrane	191	21.01	1
SF16	Etk	inner membrane	726	79.86	2
SF16	GspF	inner membrane	398	43.78	3
SF17	GlrK	inner membrane	475	52.25	2
SF17	PhoR	inner membrane	431	47.41	2
SF17	EnvZ	inner membrane	450	49.5	2
SF17	CusS	inner membrane	480	52.8	2
SF17	ArcB	inner membrane	778	85.58	2
SF17	BasS	inner membrane	363	39.93	2
SF17	LapB	inner membrane	389	42.79	1
SF18	Kch	inner membrane	417	45.87	6
SF18	Lpp	periplasm	78	8.58	1
SF18, Figure 3B	FadD	inner membrane, cytoplasm	561	61.71	0
SF20	CorA	inner membrane	316	34.76	2
SF20	YidC	inner membrane	548	60.28	5
SF20, SF24	MscS	inner membrane	286	31.46	3
SF21, SF24	SecA	inner membrane, cytoplasm	901	99.11	0
SF22	FtsH	Inner membrane	644	70.84	2
SF22	FtsY	inner membrane, cytoplasm	497	54.67	0
SF22	Ffh	inner membrane, cytoplasm	453	49.83	0
SF23	KdpD	inner membrane	894	98.34	4
SF24	DsbB	inner membrane	176	19.36	4
SF24	DgkA	inner membrane	122	13.42	3
SF9	PstB	Inner membrane	257	28.27	0
SF9	PstS	Inner membrane, periplasm	356	39.16	1
SF9	MppA	Inner membrane, periplasm	537	59.07	1
SF9	OppA	Inner membrane, periplasm	543	59.73	1
SF9	OppD	Inner membrane	337	37.07	0
SF9	OppF	Inner membrane	334	36.74	0
SF9	Aas	Inner membrane	719	79.09	2
SF9	MalE	Inner membrane, periplasm	396	43.56	1
SF9	MalK	Inner membrane	371	40.81	0
SF9	TcyJ	Inner membrane, periplasm	266	29.26	1
SF9	TcyN	Inner membrane	222	24.42	0
SF9	BRm-mistic	inner membrane	260	28.6	1
SF10	MscL	Inner membrane	136	14.96	2
SF10	NuoCD	inner membrane, cytoplasm	596	65.56	0
SF10	NuoF	inner membrane	445	48.95	0
SF10	NuoG	inner membrane, cytoplasm	908	99.88	0
SF10	NuoI	inner membrane	180	19.8	0
SF10	NuoL	inner membrane	613	67.43	14
SF10	NuoM	inner membrane	509	55.99	14

### Sheet: Non-hits
Gel Group	Protein	Location	Size (aa)	Size (kDa)	# TMs
SF11	HolC	cytoplasm	147	16.17	0
SF11	HolD	cytoplasm	137	15.07	0
SF11	HolE	cytoplasm	76	8.36	0
SF11	DnaQ	cytoplasm	243	26.73	0
SF11	MukE	cytoplasm	234	25.74	0
SF11	ArcA	cytoplasm	238	26.18	0
SF11	UspC	cytoplasm	142	15.62	0
SF11	HprR	cytoplasm	223	24.53	0
SF11	CusR	cytoplasm	227	24.97	0
SF11	CreB	cytoplasm	229	25.19	0
SF11	NarP	cytoplasm	215	23.65	0
SF11	KdpE	cytoplasm	225	24.75	0
SF12	BtsR	cytoplasm	239	26.29	0
SF12	HolB	cytoplasm	334	36.74	0
SF12	dcuR	cytoplasm	239	26.29	0
SF12	citB	cytoplasm	226	24.86	0
SF12	rapZ	cytoplasm	284	31.24	0
SF12	uhpC	cytoplasm	439	48.29	0
SF12	uvrY	cytoplasm	218	23.98	0
SF12	uhpA	cytoplasm	196	21.56	0
SF12	phoP	cytoplasm	223	24.53	0
SF12	phoB	cytoplasm	229	25.19	0
SF13	zupT	inner membrane	257	28.27	8
SF13	zntA	inner membrane	732	80.52	8
SF13	uhpB	inner membrane	500	55	8
SF13	btsS	inner membrane	561	61.71	6
SF13, SF17	citA	inner membrane	552	60.72	2
SF14	ubiA	inner membrane	290	31.9	8
SF14	cyoE	inner membrane	296	32.56	7
SF14	cyoB	inner membrane	663	72.93	15
SF14	lpxA	cytoplasm	262	28.82	0
SF14	lpxB	cytoplasm	382	42.02	0
SF14	lpxC	cytoplasm	305	33.55	0
SF14	lpxD	cytoplasm	341	37.51	0
SF14	lpxK	cytoplasm	328	36.08	0
SF14	lpxP	inner membrane	306	33.66	1
SF14	mreB	cytoplasm, inner membrane	347	38.17	0
SF14	mreD	inner membrane	162	17.82	5
SF14	pbp1a	inner membrane, periplasm	850	93.5	1
SF14	cbtA	cytoplasm	124	13.64	0
SF14	cbeA	cytoplasm	122	13.42	0
SF14	RodA	inner membrane	370	40.7	10
SF14	motA	inner membrane	295	32.45	4
SF15	lapC	inner membrane	586	64.46	5
SF15	fetA	inner membrane	225	24.75	0
SF15	fetB	inner membrane	259	28.49	7
SF15	bacA	inner membrane	273	30.03	7
SF15	lspA	inner membrane	164	18.04	4
SF15	secY	inner membrane	443	48.73	10
SF15	secE	inner membrane	127	13.97	3
SF15	secG	inner membrane	110	12.1	2
SF15	tatA	inner membrane	89	9.79	1
SF15	tatB	inner membrane	171	18.81	1
SF15	tatC	inner membrane	258	28.38	6
SF15	tatE	inner membrane	67	7.37	1
SF16	MacA	inner membrane	371	40.81	1
SF16	LetB	inner membrane	877	96.47	1
SF16	PdeK	inner membrane	662	72.82	2
SF16	clsA	inner membrane	486	53.46	2
SF16	dgcJ	inner membrane	496	54.56	2
SF16	nfrB	inner membrane	745	81.95	3
SF17	narQ	inner membrane	566	62.26	2
SF18	bamA	periplasm, outer membrane	810	89.1	16
SF18	fadE	cytoplasm	814	89.54	0
SF18	fadK	cytoplasm	566	62.26	0
SF18	acpP	cytoplasm	78	8.58	0
SF18	acpS	cytoplasm	126	13.86	0
SF18	acpT	cytoplasm	195	21.45	0
SF18	acpH	cytoplasm	193	21.23	0
SF18	mscK	inner membrane	1120	123.2	11
SF18	mscM	inner membrane	1107	121.77	11
SF18	ynaI	inner membrane	343	37.73	5
SF19	yjcH	inner membrane	104	11.44	2
SF19	satP	inner membrane	188	20.68	6
SF19	actP	inner membrane	549	60.39	13
SF19	YhhQ	inner membrane	221	24.31	6
SF9	oppB	inner membrane	306	33.66	6
SF9	oppC	inner membrane	302	33.22	6
SF9	malF	inner membrane	514	56.54	8
SF9	malG	inner membrane	296	32.56	6
SF9	pstA	inner membrane	296	32.56	6
SF9	pstC	inner membrane	319	35.09	6
SF9	amtB	inner membrane	428	47.08	11
SF9	glpF	inner membrane	281	30.91	8
SF9	glpG	inner membrane	276	30.36	6
SF9	focA	inner membrane	285	31.35	6
SF9	bcsA	inner membrane	872	95.92	10
SF9	tcyL	inner membrane	222	24.42	3
SF9	BRm	inner membrane	248	27.28	7
SF10	nuoA	inner membrane	147	16.17	3
SF10	nuoB	inner membrane	220	24.2	0
SF10	nuoE	inner membrane	166	18.26	0
SF10	nuoH	inner membrane	325	35.75	8
SF10	nuoJ	inner membrane	184	20.24	5
SF10	nuoK	inner membrane	100	11	3
SF10	msbA	inner membrane	582	64.02	6
SF10	crcB	inner membrane	127	13.97	4

### Sheet: Summary
	Proteins grouped by TMD #
	TMD #	Hits	Non-hits	Hit Fraction
	0, Cytosolic	4	35	0.102564
	0, Membrane	19	4	0.826087
	1	16	8	0.666667
	2	19	7	0.730769
	3	4	5	0.444444
	4	3	3	0.5
	5	1	4	0.2
	6	1	13	0.0714286
	7+	3	21	0.125
	Proteins grouped by cellular role
		Response Regulators	Lipid synthesis soluble	DNA replication	Lipid synthesis membrane	Histidine Kinases	ABC ATPase + SBPs	ABC Permease	Translocon	NADH dehygrogenase	Mechanosensitive channels	Ion/metabolite transport	Cell division, Chemotaxis, and Protein Homeostasis
	Hits	0	1	4	13	13	9	0	6	6	3	1	8
	Misses	13	13	8	4	2	1	7	9	7	3	14	8
